# The promise of long-read RNA-seq: reducing bias in analyses of allele imbalance

**DOI:** 10.1101/2025.10.14.682301

**Authors:** Nadja Nolte, Marko Petek, Pablo Angulo Lara, Logan Mulroney, Francesco Nicassio, Fabio Marroni, Lauren McIntyre

## Abstract

Inaccurate allele and gene expression counts due to map bias and genome ambiguity lead to high false positive and false negative rates in studies of allelic imbalance. We demonstrate that long read RNA-seq and straightforward quality control measures can be used to reduce bias in allele counts in case studies from four species: *Drosophila melanogaster*, a diploid insect; *Solanum tuberosum*, an autopolyploid plant; *Pongo abelii*, a highly heterozygous diploid primate, and *Homo sapiens*. We recommend 1) mapping to a personalized genome to increase the number of allele assignments 2) tracking multimapping reads and tuning mapping parameters to ensure accurate allele and gene expression counts and 3) evaluating apparent extreme allele bias to identify errors in genome assembly and annotation. We show that these steps can be executed in a straightforward manner and recommend tools for each step.
