## Supplemental Table S2-8 for "The promise of long-read RNA-seq: reducing bias in analyses of allele imbalance"

### Sheet: Table_overview
S2_sample_sources	Overview of of sources of assemblies and long-read RNA-seq datasets used in case study	links to fasta, gff and long-read RNA-seq for case study
S3 mapping_stats_categories	Mapping statistics per category for long-read RNA-seq to haplotype-resolved assebmlies for separate and competetive mapping for D. melanogaster, P. abelii and S. tuberosum
S4 mapping stats parameters	Comparison of read mappings between separate and competitive mapping for long-read RNA-seq to haplotype-resolved assemblies for D. melanogaster, P. abelii and S. tuberosum for different minimap2 parameters
S5 P. abelli chromosome X,Y, mitochondrial DNA mapping	Number of reads that align elsewhere in the genome when Chromosome X, Y and mitochondrial DNA are not in the reference
S6_sqanti_categories	Compariosn of read assignment of reads mapped to transcriptome vs gene regions
S7_gene_region_vs_transcriptome	Compariosn of read assignment and sqanti3 category of reads mapped to transcriptome vs gene regions
S8_alignment_scores	Description of alignment score metrics used by minimap2

### Sheet: S2_sample_sources
Table S2 Overview of of sources of assebmlies and long-read RNA-seq datasets used in case study
species	Reference name	Assembly method	description	source	samples
Drosophila melanogaster	D_melanogaster_dm12272_w1118	haploid reference genome obtained with Sanger sequencing (shotgun and clone-based), updated with cross specific SNPs	dm6 reference genome	https://ftp.ncbi.nlm.nih.gov/genomes/all/GCF/000/001/215/GCF_000001215.4_Release_6_plus_ISO1_MT/GCF_000001215.4_Release_6_plus_ISO1_MT_genomic.fna.gz
			dm6 reference annotation	https://ftp.ncbi.nlm.nih.gov/genomes/all/GCF/000/001/215/GCF_000001215.4_Release_6_plus_ISO1_MT/GCF_000001215.4_Release_6_plus_ISO1_MT_genomic.gff.gz
			ONT long-read RNA-seq data used for AI		NCBI: SRR29784421, SRR29784420
Pongo abelii	Orangutan_AG06213_PAB	assembly of the two haplotypes was generated with Verkko using PacBio Hifi and ONT UL data	genome fasta haplotype 1	https://ftp.ncbi.nlm.nih.gov/genomes/all/GCF/028/885/655/GCF_028885655.2_NHGRI_mPonAbe1-v2.0_pri/GCF_028885655.2_NHGRI_mPonAbe1-v2.0_pri_genomic.fna.gz
			genome fasta haplotype 2	https://ftp.ncbi.nlm.nih.gov/genomes/all/GCA/028/885/685/GCA_028885685.2_NHGRI_mPonAbe1-v2.0_alt/GCA_028885685.2_NHGRI_mPonAbe1-v2.0_alt_genomic.fna.gz
			PacBio isoseq long-read RNA-seq data used for AI	https://trace.ncbi.nlm.nih.gov/Traces/?view=run_browser&acc=SRR27438208&display=metadata	NCBI: SRR27438208
Solanum tuberosum	S_tuberosum_cv_Atlantic	haploid assembyl was generated using PacBio HiFi, ONT DNA, Hi-C	genome fasta all haplotypes	http://spuddb.uga.edu/data/ATL_v3/ATL_v3.asm.fa.gz
			gene annotation, representetive gene models	http://spuddb.uga.edu/data/ATL_v3/ATL_v3.hc_gene_models.repr.gff3.gz
			ONT long-read RNA-seq data used for AI	https://trace.ncbi.nlm.nih.gov/Traces/study/?acc=SRP315827&o=acc_s%3Aa	NCBI: SRR14993892, SRR14993893, SRR14993894
Homo sapiens			High confidence variant calls of HG002 in GRCh38:	https://ftp-trace.ncbi.nlm.nih.gov/ReferenceSamples/giab/release/AshkenazimTrio/HG002_NA24[…]_1_22_v4.2.1_benchmark_hifiasm_v11_phasetransfer.vcf.gz
	GRCh38		genome fasta	https://ftp-trace.ncbi.nlm.nih.gov/ReferenceSamples/giab/release/references/GRCh38/GCA_000001405.15_GRCh38_no_alt_analysis_set.fasta.gz
	T2T-HG002 assembly fasta file:		genome fasta for two haplotypes	https://s3-us-west-2.amazonaws.com/human-pangenomics/T2T/HG002/assemblies/hg002v1.1.fasta.gz
	GRCh38		gene annotation, representetive gene models	https://ftp.ebi.ac.uk/pub/databases/gencode/Gencode_human/release_48/gencode.v48.annotation.gff3.gz
			ONT long-read RNA-seq data used for AI	https://s3.amazonaws.com/gtl-public-data/giab/bams/cDNA/05_09_23_R941_GIAB_cDNA_PCS111_NA24385_Guppy_6.4.6_sup.pass.fastq.gz.hg38.bam https://s3.amazonaws.com/gtl-public-data/giab/bams/cDNA/05_09_23_R941_GIAB_cDNA_PCS111_NA27730_Guppy_6.4.6_sup.pass.fastq.gz.hg38.bam https://s3.amazonaws.com/gtl-public-data/giab/bams/cDNA/05_09_23_R941_GIAB_cDNA_PCS111_NA26105_Guppy_6.4.6_sup.pass.fastq.gz.hg38.b…	Genome in a Bottle HG002 ONT cDNA data: NA26105, NA27730, NA24385

### Sheet: S3 mapping_stats_categories
Table S3 Mapping statistics for long-read RNA-seq to haplotype-resolved assebmlies for separate and competetive mapping
3.1 for D. melanogaster
	RIL_updated_dm12272_01h_rep1_competitive_P		RIL_updated_dm12272_01h_rep1_seperate_P		RIL_updated_dm12272_01h_rep2_competitive_P		RIL_updated_dm12272_01h_rep2_seperate_P
	# of reads	avg read length	# of reads	avg read length	# of reads	avg read length	# of reads	avg read length
Total_reads	3620945	348.047	3620945	348.047	3174859	364.256	3174859	364.256
Unmapped_reads	2625798	277.84	2625681	277.83	2254637	294.888	2254508	294.877
Mapped_reads	995147	533.297	995264	533.293	920222	534.212	920351	534.207
Multi_mapped_reads	747652	461.861	747949	461.972	690665	456.759	690939	456.843	0.750734
ASE_reads	247495	749.099	247315	748.986	229557	767.244	229412	767.211	0.249266
ASE_reads_12272	120392	760.266	120274	759.816	122099	752.454	122040	752.546
ASE_reads_w1118	127103	738.521	127041	738.733	107458	784.048	107372	783.879
3.2 for P. abelii
	Orangutan_AG06213_PAB_competitive_P		Orangutan_AG06213_PAB_seperate_P
	# of reads	avg read length	# of reads	avg read length
Total_reads	11265639	2270.05	11265639	2270.05
Unmapped_reads	83653	1776.74	83252	1775.56	0.0073899
Mapped_reads	11181986	2273.74	11182387	2273.73	0.99261
Multi_mapped_reads	3376770	2030.68	3369254	2032.33	0.3013
ASE_reads	7805216	2378.89	7813133	2377.83	0.6987
ASE_reads_hap1	4168410	2332.7	4128265	2345.6	0.369176
ASE_reads_hap2	3636806	2431.84	3684868	2413.95	0.329524
3.3 for S. tuberosum
	ST_SRR14993892_competitive_P		ST_SRR14993892_seperate_P		ST_SRR14993893_competitive_P		ST_SRR14993893_seperate_P		ST_SRR14993894_competitive_P		ST_SRR14993894_seperate_P
	# of reads	avg read length	# of reads	avg read length	# of reads	avg read length	# of reads	avg read length	# of reads	avg read length	# of reads	avg read length
Total_reads	1849619	741.479	1849619	741.479	1031024	648.722	1031024	648.722	10051280	571.887	10051280	571.887
Unmapped_reads	1054229	618.462	1054008	618.344	602753	545.793	602633	545.715	6229675	475.141	6228714	475.086
Mapped_reads	795390	904.528	795611	904.605	428271	793.586	428391	793.626	3821605	729.594	3822566	729.619
Multi_mapped_reads	244337	833.99	241990	821.933	136035	729.299	135097	721.014	1255922	680.372	1252770	677.633	0.32773
ASE_reads	551053	935.805	553621	940.741	292236	823.511	293294	827.073	2565683	753.689	2569796	754.962
ASE_reads_2G	112202	928.685	112766	933.982	68158	847.636	68746	857.548	524294	747.17	525157	748.761
ASE_reads_3G	131076	956.611	132613	969.572	62957	832.784	63205	836.416	615581	777.346	617418	780.156
ASE_reads_1G	103819	940.97	103603	938.788	55384	832.674	55281	830.478	483648	753.787	483657	753.642
ASE_reads_0G	63538	937.264	63726	939.544	12308	650.433	12288	647.68	303725	748.692	304053	748.421
ASE_reads_4G	118848	946.717	119393	951.386	59346	815.536	59625	820.195	92396	610.287	92358	609.461
ASE_reads_nan	21570	757.121	21520	752.374	34083	819.641	34149	819.477	546039	760.235	547153	761.848

### Sheet: S4_mapping_stats_parameters
Table S4 Comparison of read mappings between separate and competitive mapping for long-read RNA-seq to haplotype-resolved assemblies for D. melanogaster, P. abelii and S. tuberosum for different minimap2 parameters. In the 1.9% - 3.9% of loci with different read counts, the difference in the read counts between the two strategies is tiny. Only 0.52% - 0.75% loci have more than 1 read difference b…
minimap --version 2.24
experiment	minimap parameters	unique_mapped_reads_separate	unique_mapped_reads_competitive	diff_mapped_reads	diff_mapped_reads%	total_mapped_genes	loci with different read counts	loci with different read counts (%)	loci with different read counts more than 1 read	loci with different read counts more than 1 read (%)
S_tuberosum_cv_Atlantic	-x splice -c --secondary=yes -N 200	5044180	5042766	28818	0.571472	105489	17465	16.5562	7035	6.66894
S_tuberosum_cv_Atlantic	-x splice -c --secondary=yes -P	5044192	5042890	21274	0.421861	114467	13171	11.5064	5512	4.81536
S_tuberosum_cv_Atlantic	-x splice -c --secondary=yes -P -f 0.000002	5047262	5046994	20446	0.405112	114890	11500	10.0096	5162	4.49299
Orangutan_AG06213_PAB	-x splice -c --secondary=yes -N 200	11178945	11178542	64054	0.573009	47856	6440	13.457	1884	3.93681
Orangutan_AG06213_PAB	-x splice -c --secondary=yes -P	11178953	11178552	62890	0.562595	54358	5647	10.3885	1656	3.04647
D_melanogaster_dm12272_w1118	-x splice -c --secondary=yes -N 200	1497631	1497415	2417	0.161411	21935	1865	8.50239	531	2.42079
D_melanogaster_dm12272_w1118	-x splice -c --secondary=yes -P	1497635	1497424	2738	0.182847	23368	2008	8.59295	553	2.36648
minimap --version 2.28
experiment	minimap parameters	unique_mapped_reads_separate	unique_mapped_reads_competitive	diff_mapped_reads	diff_mapped_reads%	total_mapped_genes	loci with different read counts	loci with different read counts (%)	loci with different read counts more than 1 read	loci with different read counts more than 1 read (%)
S_tuberosum_cv_Atlantic	-x splice -c --secondary=yes -N 200	5539170	5537626	10801	0.195047	106640	9183	8.61122	2437	2.28526
S_tuberosum_cv_Atlantic	-x splice -c --secondary=yes -P	5539180	5537764	1852	0.0334431	115503	3347	2.89776	603	0.522064
Orangutan_AG06213_PAB	-x splice -c --secondary=yes -N 200	11178952	11178548	3402	0.0304333	47855	3487	7.28659	742	1.55052
Orangutan_AG06213_PAB	-x splice -c --secondary=yes -P	11178960	11178559	1373	0.0122824	54357	2120	3.90014	375	2
D_melanogaster_dm12272_w1118	-x splice -c --secondary=yes -N 200	1497626	1497410	267	0.0178308	21935	453	2.06519	168	0.765899
D_melanogaster_dm12272_w1118	-x splice -c --secondary=yes -P	1497630	1497419	415	0.0277144	23369	452	1.93419	176	0.753134

### Sheet: S5_PA_chrXYM_mapping
Table S5 Number of reads that align elsewhere in the genome when Chromosome X, Y and mitochondrial DNA are not in the reference.
	total number of reads	percentage of total
	456735	0.717014	of total reads alinged elsewhere when X,Y M not in the reference
of these alinged reads
	total number of reads	percentage of total mapped reads
	0.020502	9364	multimapping_multi_genes
	0.397703	181645	multimapping_same_gene
	0.317992	145238	unique_hap1
	0.263803	120488	unique_hap2
# genes on chromosome X, Y and M: 1507
# read mapping to chromosome X, Y and M: 636996

### Sheet: S6_sqanti_categories
Table S6: Comparison of read assignment category of reads mapped to transcriptome vs gene regions
sqanti3_category	read_mapping_category	gene_region	transcriptome	toal reads	shared	overlap
antisense	unmapped	279813	282342
full-splice_match	unmapped	677634	674511
fusion	unmapped	2187	2168
genic	unmapped	60071	61959
genic_intron	unmapped	3	11
incomplete-splice_match	unmapped	313301	314708
intergenic	unmapped	21936	48558
novel_in_catalog	unmapped	50281	52487
novel_not_in_catalog	unmapped	63017	63050
unmapped_genome	unmapped	100889	1536
antisense	unique_gene	17997	18619
full-splice_match	unique_gene	1436181	1605562
fusion	unique_gene	1262	1308
genic	unique_gene	74065	82695
genic_intron	unique_gene	5	1
incomplete-splice_match	unique_gene	703368	734143
intergenic	unique_gene	17092	5408
novel_in_catalog	unique_gene	42629	46160
novel_not_in_catalog	unique_gene	100661	108194
unmapped_genome	unique_gene	3880	85844
antisense	unique_allele	12773	10337	8405	14705	0.571574
full-splice_match	unique_allele	1523048	1570778	1353779	1740047	0.778013
fusion	unique_allele	1961	1892	1619	2234	0.724709
genic	unique_allele	65942	66994	54766	78170	0.700601
incomplete-splice_match	unique_allele	553831	565066	499293	619604	0.805826
intergenic	unique_allele	14421	6449	4728	16142	0.292901
novel_in_catalog	unique_allele	38994	37300	30827	45467	0.678008
novel_not_in_catalog	unique_allele	125849	125158	105117	145890	0.720522
unmapped_genome	unique_allele	1878	14930	1418	15390	0.0921378
antisense	multi_gene	1166	451
full-splice_match	multi_gene	290445	76457
fusion	multi_gene	67	109
genic	multi_gene	15714	4144
incomplete-splice_match	multi_gene	77661	34244
intergenic	multi_gene	12146	5180
novel_in_catalog	multi_gene	5554	1511
novel_not_in_catalog	multi_gene	11349	4474
unmapped_genome	multi_gene	932	5269
All		6720007	6720007
Total percentages
	percentage unique_allele	0.348	0.357
	percentage multi_same_gene	0.356717	0.39999
	percentage multi_multi_gene	0.0617609	0.0196189
	percentage_unmapped	0.233502	0.223412

### Sheet: S7_gene_region_vs_transcriptome
Table S7: Comparison of read assignment and sqanti3 category of reads mapped to transcriptome vs gene regions
Comparison of read assignment and sqanti3 category of allele-specific reads mapped to transcriptome vs gene regions
sqanti3 category	mapping cateogry	gene region	transcript	shared	total	overlap
antisense	unique_allele	12773	10337	8405	14705	0.571574
full-splice_match	unique_allele	1523048	1570778	1353779	1740047	0.778013
fusion	unique_allele	1961	1892	1619	2234	0.724709
genic	unique_allele	65942	66994	54766	78170	0.700601
incomplete-splice_match	unique_allele	553831	565066	499293	619604	0.805826
intergenic	unique_allele	14421	6449	4728	16142	0.292901
novel_in_catalog	unique_allele	38994	37300	30827	45467	0.678008
novel_not_in_catalog	unique_allele	125849	125158	105117	145890	0.720522
unmapped_genome	unique_allele	1878	14930	1418	15390	0.0921378
		2338697	2398904	2059952	2677649	0.769314
Confusion matrix for allele specific reads
structural_category	Column1	full-splice_match	full-splice_match5	full-splice_match6	full-splice_match7
category_transcript	category_gene_region	multi_gene	unique_allele	unique_gene	unmapped
structural_category
full-splice_match	multi_gene	65377	51429	147398	26241
full-splice_match	unique_allele	2416	1353779	11314	155539
full-splice_match	unique_gene	3217	5931	1273806	153227
full-splice_match	unmapped	5447	159639	173044	339504
Full confusion matrix of structural categories and read mapping categories
structural_category	Column1	antisense	antisense2	antisense3	antisense4	full-splice_match	full-splice_match5	full-splice_match6	full-splice_match7	fusion	fusion8	fusion9	fusion10	genic	genic11	genic12	genic13	genic_intron	genic_intron14	incomplete-splice_match	incomplete-splice_match15	incomplete-splice_match16	incomplete-splice_match17	intergenic	intergenic18	intergenic19	intergenic20	novel_in_catalog	novel_in_catalog21	novel_in_catalog22	novel_in_catalog23	novel_not_in_catalog	novel_not_in_catalog24	novel_not_in_catalog25	novel_not_in_catalog26	unmapped_genome	unmapped_genome27	unmapped_genome28	unmapped_genome29	All
category_transcript		multi_gene	unique_allele	unique_gene	unmapped	multi_gene	unique_allele	unique_gene	unmapped	multi_gene	unique_allele	unique_gene	unmapped	multi_gene	unique_allele	unique_gene	unmapped	unique_gene	unmapped	multi_gene	unique_allele	unique_gene	unmapped	multi_gene	unique_allele	unique_gene	unmapped	multi_gene	unique_allele	unique_gene	unmapped	multi_gene	unique_allele	unique_gene	unmapped	multi_gene	unique_allele	unique_gene	unmapped
structural_category
antisense	multi_gene	304	236	303	323																																			1166
antisense	unique_allele	73	8405	1936	2359																																			12773
antisense	unique_gene	39	640	14272	3046																																			17997
antisense	unmapped	35	1056	2108	276614																																			279813
full-splice_match	multi_gene					65377	51429	147398	26241																															290445
full-splice_match	unique_allele					2416	1353779	11314	155539																															1523048
full-splice_match	unique_gene					3217	5931	1273806	153227																															1436181
full-splice_match	unmapped					5447	159639	173044	339504																															677634
fusion	multi_gene									26	10	25	6																											67
fusion	unique_allele									63	1619	59	220																											1961
fusion	unique_gene									6	43	1093	120																											1262
fusion	unmapped									14	220	131	1822																											2187
genic	multi_gene													3340	2467	7977	1930																							15714
genic	unique_allele													58	54766	2019	9099																							65942
genic	unique_gene													226	1103	61495	11241																							74065
genic	unmapped													520	8658	11204	39689																							60071
genic_intron	unique_gene																	1	4																					5
genic_intron	unmapped																		3																					3
incomplete-splice_match	multi_gene																			27500	12776	32045	5340																	77661
incomplete-splice_match	unique_allele																			2204	499293	8846	43488																	553831
incomplete-splice_match	unique_gene																			2492	8877	641440	50559																	703368
incomplete-splice_match	unmapped																			2048	44120	51812	215321																	313301
intergenic	multi_gene																							2815	309	1279	7743													12146
intergenic	unique_allele																							15	4728	243	9435													14421
intergenic	unique_gene																							2260	312	3115	11405													17092
intergenic	unmapped																							90	1100	771	19975													21936
novel_in_catalog	multi_gene																											1040	1079	2736	699									5554
novel_in_catalog	unique_allele																											136	30827	3096	4935									38994
novel_in_catalog	unique_gene																											139	1511	35232	5747									42629
novel_in_catalog	unmapped																											196	3883	5096	41106									50281
novel_not_in_catalog	multi_gene																															3424	2808	3594	1523					11349
novel_not_in_catalog	unique_allele																															198	105117	4605	15929					125849
novel_not_in_catalog	unique_gene																															287	1465	85971	12938					100661
novel_not_in_catalog	unmapped																															565	15768	14024	32660					63017
unmapped_genome	multi_gene																																			181	152	367	232	932
unmapped_genome	unique_allele																																			7	1418	58	395	1878
unmapped_genome	unique_gene																																			19	40	2912	909	3880
unmapped_genome	unmapped																																			5062	13320	82507		100889
All		451	10337	18619	282342	76457	1570778	1605562	674511	109	1892	1308	2168	4144	66994	82695	61959	1	11	34244	565066	734143	314708	5180	6449	5408	48558	1511	37300	46160	52487	4474	125158	108194	63050	5269	14930	85844	1536	6720007

### Sheet: S8_alignment_scores
Table S8: Description of alignment score metrics used by minimap2
Score Tag	Full Name	Description	Calculation Method	Typical Range	Key Characteristics
AS	DP (Dynamic Programming) Alignment Score	Dynamic Programming alignment score for the entire alignment	calculated from matches mismatches and gap penalities, vaires among alingment tools	May be higher than read length due to scoring parameters	Represents overall alignment quality,
ms	Max Scoring Segment	Score of the highest-scoring contiguous segment within the alignment	Computed from the final CIGAR string; finds the maximum scoring sub-alignment, specific to minimap2	Can be higher than AS score	Excludes introns in spliced alignments (avoids pseudogenes as best alingments) Represents the "best part" of the alignment
NM	Edit Distance	summing up the edit operations (mismatches, insertions, and deletions	NM = mismatches + insertions + deletions	0 to alignment length	Lower values indicate better alignment
MapQ	MAPping Quality.	Propability of mapping positon		0-60	0: Multiple equally good mapping positions exist 1-59: Increasing confidence in the mapping position 60: Maximum confidence (this location is almost certainly correct)
https://samtools.github.io/hts-specs/
https://lh3.github.io/minimap2/minimap2.html
